# Integrated multi-omics analysis to study the effects of simulated weightlessness on rhesus macaques *(Macaca mulatta)*

**DOI:** 10.1101/513382

**Authors:** Peng Zhang, Libin Shao, Jie Zhang, Wenjiong Li, Guangyi Fan, Ying Zhou, Guanghan Kan, Hongju Liu, Weidong Li, Fei Wang, Xixia Chu, Peng Han, Ling Peng, Xingmin Liu, Jianwei Chen, Xinming Liang, Jingkai Ji, Shiyi Du, Zhanlong Mei, Ronghui Li, Xun Xu, Shanguang Chen, Xin Liu, Xiaoping Chen

## Abstract

Safety and health of astronauts in space is one of the most important aspects of space exploration, however, the genomic research about how a weightless space can affect astronaut’s health was limited. In this study, we sequenced 25 transcriptomic, 42 metabolomic and 35 metagenomic data of 15 rhesus macaques *(Macaca mulatta)* spanning seven simulated weightlessness experiment stages. We identified 84 genes, 1911 features and 55 genera which are significantly changed in blood and muscle, hippocampal region, dorsomedial prefrontal cortex as well as fecal, respectively. Furthermore, performing the integrated analysis of three omics data, we found several pathways which were related to regulation of immune system process, glucose uptake, reaction to threatens, neurotoxic and bone or joints damage, such as tyrosine metabolism and tryptophan metabolism. Our results provided an initial attempt of “multi-omics” approaches which combined transcriptomics, metabolomics and metagenomics to illustrate some molecular clues for simulated weightlessness effect on the rhesus macaques and potential sight of microgravity’s effect on astronauts’ health.
