## Supplementary material for "Integrated multi-omics analysis to study the effects of simulated weightlessness on rhesus macaques *(Macaca mulatta)*": none

### Sheet: Table S7
Table S7, related to figure 4. Biological processes were enriched by the DEGs which were significantly changed in HDBR comparing to the control and recovery status using GO analyses.
ONTOLOGY	ID	Description	GeneRatio	BgRatio	pvalue	p.adjust	qvalue	geneID	Count
BP	GO:0045580	regulation of T cell differentiation	4/34	50/8624	4.07937e-05	0.0113103	0.00928229	CD28/SOCS1/CTLA4/CD83	4
BP	GO:0002694	regulation of leukocyte activation	6/34	176/8624	5.54956e-05	0.0113103	0.00928229	CD28/TNFAIP3/SOCS1/NR4A3/CTLA4/CD83	6
BP	GO:0032663	regulation of interleukin-2 production	3/34	20/8624	6.09745e-05	0.0113103	0.00928229	CD28/TNFAIP3/CD83	3
BP	GO:1903037	regulation of leukocyte cell-cell adhesion	5/34	116/8624	8.22778e-05	0.0113103	0.00928229	CD28/SOCS1/NR4A3/CTLA4/CD83	5
BP	GO:0050865	regulation of cell activation	6/34	190/8624	8.49989e-05	0.0113103	0.00928229	CD28/TNFAIP3/SOCS1/NR4A3/CTLA4/CD83	6
BP	GO:0032623	interleukin-2 production	3/34	23/8624	9.39614e-05	0.0113103	0.00928229	CD28/TNFAIP3/CD83	3
BP	GO:0045619	regulation of lymphocyte differentiation	4/34	63/8624	0.00010176	0.0113103	0.00928229	CD28/SOCS1/CTLA4/CD83	4
BP	GO:0045321	leukocyte activation	7/34	287/8624	0.000104349	0.0113103	0.00928229	CD28/TNFAIP3/SOCS1/NR4A3/NBN/CTLA4/CD83	7
BP	GO:1903039	positive regulation of leukocyte cell-cell adhesion	4/34	65/8624	0.00011502	0.0113103	0.00928229	CD28/SOCS1/NR4A3/CD83	4
BP	GO:0007159	leukocyte cell-cell adhesion	5/34	131/8624	0.000146359	0.0129528	0.0106303	CD28/SOCS1/NR4A3/CTLA4/CD83	5
BP	GO:0022409	positive regulation of cell-cell adhesion	4/34	73/8624	0.000180836	0.0145491	0.0119404	CD28/SOCS1/NR4A3/CD83	4
BP	GO:0022407	regulation of cell-cell adhesion	5/34	150/8624	0.000275802	0.0192301	0.0157821	CD28/SOCS1/NR4A3/CTLA4/CD83	5
BP	GO:0051249	regulation of lymphocyte activation	5/34	154/8624	0.000311619	0.0192301	0.0157821	CD28/TNFAIP3/SOCS1/CTLA4/CD83	5
BP	GO:0046649	lymphocyte activation	6/34	242/8624	0.000319	0.0192301	0.0157821	CD28/TNFAIP3/SOCS1/NBN/CTLA4/CD83	6
BP	GO:0001775	cell activation	7/34	345/8624	0.000325934	0.0192301	0.0157821	CD28/TNFAIP3/SOCS1/NR4A3/NBN/CTLA4/CD83	7
BP	GO:0030217	T cell differentiation	4/34	93/8624	0.000458836	0.0248788	0.0204179	CD28/SOCS1/CTLA4/CD83	4
BP	GO:0002696	positive regulation of leukocyte activation	4/34	94/8624	0.000477897	0.0248788	0.0204179	CD28/SOCS1/NR4A3/CD83	4
BP	GO:0050867	positive regulation of cell activation	4/34	97/8624	0.000538474	0.0260762	0.0214006	CD28/SOCS1/NR4A3/CD83	4
BP	GO:0042113	B cell activation	4/34	98/8624	0.000559828	0.0260762	0.0214006	CD28/TNFAIP3/NBN/CTLA4	4
BP	GO:0051726	regulation of cell cycle	7/34	395/8624	0.000736495	0.0317314	0.0260418	CD28/TNFAIP3/NR4A3/NBN/STRADB/GPR3/SIK1	7
BP	GO:1902105	regulation of leukocyte differentiation	4/34	106/8624	0.000752948	0.0317314	0.0260418	CD28/SOCS1/CTLA4/CD83	4
BP	GO:0050863	regulation of T cell activation	4/34	109/8624	0.000836211	0.0336385	0.027607	CD28/SOCS1/CTLA4/CD83	4
BP	GO:0002757	immune response-activating signal transduction	4/34	112/8624	0.000925792	0.0356229	0.0292355	CD28/TNFAIP3/NR4A3/CTLA4	4
BP	GO:0032653	regulation of interleukin-10 production	2/34	13/8624	0.00114525	0.0395134	0.0324285	CD28/CD83	2
BP	GO:0032743	positive regulation of interleukin-2 production	2/34	13/8624	0.00114525	0.0395134	0.0324285	CD28/CD83	2
BP	GO:0002764	immune response-regulating signaling pathway	4/34	119/8624	0.00116085	0.0395134	0.0324285	CD28/TNFAIP3/NR4A3/CTLA4	4
BP	GO:0002684	positive regulation of immune system process	6/34	315/8624	0.00128168	0.0420107	0.034478	CD28/TNFAIP3/SOCS1/NR4A3/CTLA4/CD83	6
BP	GO:0050864	regulation of B cell activation	3/34	57/8624	0.00141665	0.0424268	0.0348195	CD28/TNFAIP3/CTLA4	3
BP	GO:0030098	lymphocyte differentiation	4/34	126/8624	0.00143502	0.0424268	0.0348195	CD28/SOCS1/CTLA4/CD83	4
BP	GO:0000278	mitotic cell cycle	6/34	325/8624	0.00150526	0.0424268	0.0348195	CD28/CCNA2/TFDP2/NBN/STRADB/SIK1	6
BP	GO:0032613	interleukin-10 production	2/34	15/8624	0.00153408	0.0424268	0.0348195	CD28/CD83	2
BP	GO:0032673	regulation of interleukin-4 production	2/34	15/8624	0.00153408	0.0424268	0.0348195	CD28/CD83	2
BP	GO:0001817	regulation of cytokine production	5/34	224/8624	0.00170085	0.0437456	0.0359019	CD28/TNFAIP3/SOCS1/NR4A3/CD83	5
BP	GO:0002429	immune response-activating cell surface receptor signaling pathway	3/34	61/8624	0.00172386	0.0437456	0.0359019	CD28/NR4A3/CTLA4	3
BP	GO:0010677	negative regulation of cellular carbohydrate metabolic process	2/34	16/8624	0.00174891	0.0437456	0.0359019	SIK1/DDIT4	2
BP	GO:0050870	positive regulation of T cell activation	3/34	62/8624	0.00180665	0.0437456	0.0359019	CD28/SOCS1/CD83	3
BP	GO:0002520	immune system development	6/34	340/8624	0.0018954	0.0437456	0.0359019	CD28/TNFAIP3/SOCS1/NBN/CTLA4/CD83	6
BP	GO:0002253	activation of immune response	4/34	136/8624	0.00190114	0.0437456	0.0359019	CD28/TNFAIP3/NR4A3/CTLA4	4
BP	GO:0032633	interleukin-4 production	2/34	17/8624	0.0019772	0.0437456	0.0359019	CD28/CD83	2
BP	GO:0045912	negative regulation of carbohydrate metabolic process	2/34	17/8624	0.0019772	0.0437456	0.0359019	SIK1/DDIT4	2
BP	GO:0045785	positive regulation of cell adhesion	4/34	142/8624	0.00222637	0.047577	0.0390463	CD28/SOCS1/NR4A3/CD83	4
BP	GO:0002768	immune response-regulating cell surface receptor signaling pathway	3/34	67/8624	0.00225789	0.047577	0.0390463	CD28/NR4A3/CTLA4	3
BP	GO:1903706	regulation of hemopoiesis	4/34	144/8624	0.00234282	0.0482186	0.0395728	CD28/SOCS1/CTLA4/CD83	4
BP	GO:0050869	negative regulation of B cell activation	2/34	19/8624	0.0024738	0.0497571	0.0408354	TNFAIP3/CTLA4	2
CC	GO:0009897	external side of plasma membrane	4/39	70/10053	0.000147524	0.0106218	0.0102491	CD28/CD69/CTLA4/CD83	4
MF	GO:0019825	oxygen binding	3/33	10/9676	4.26752e-06	0.000434824	0.000380303	HBG2/HBA/HBB	3
MF	GO:0140104	molecular carrier activity	3/33	12/9676	7.78746e-06	0.000434824	0.000380303	HBG2/HBA/HBB	3
MF	GO:0019900	kinase binding	7/33	229/9676	9.59171e-06	0.000434824	0.000380303	CD28/TNFAIP3/CCNA2/SOCS1/NR4A3/MYOM1/SIK1	7
MF	GO:0005506	iron ion binding	5/33	116/9676	4.12219e-05	0.00140154	0.00122581	ISCA1/HBG2/HBA/LOC718349/HBB	5
MF	GO:0004879	nuclear receptor activity	3/33	31/9676	0.000152234	0.00345064	0.00301798	NR4A3/NR4A2/LOC696797	3
MF	GO:0098531	transcription factor activity, direct ligand regulated sequence-specific DNA binding	3/33	31/9676	0.000152234	0.00345064	0.00301798	NR4A3/NR4A2/LOC696797	3
MF	GO:0020037	heme binding	4/33	89/9676	0.000223213	0.00433671	0.00379294	HBG2/HBA/LOC718349/HBB	4
MF	GO:0046906	tetrapyrrole binding	4/33	93/9676	0.000264374	0.00449435	0.00393082	HBG2/HBA/LOC718349/HBB	4
MF	GO:0003707	steroid hormone receptor activity	3/33	44/9676	0.000435199	0.00657633	0.00575175	NR4A3/NR4A2/LOC696797	3
MF	GO:0008134	transcription factor binding	5/33	203/9676	0.000569128	0.00769022	0.00672597	EGR2/TFDP2/NR4A3/NBN/SIK1	5
MF	GO:0019901	protein kinase binding	5/33	207/9676	0.000622003	0.00769022	0.00672597	CD28/CCNA2/SOCS1/NR4A3/SIK1	5
MF	GO:0000981	RNA polymerase II transcription factor activity, sequence-specific DNA binding	5/33	298/9676	0.00313141	0.0354893	0.0310394	EGR2/TFDP2/NR4A3/NR4A2/LOC696797	5

### Sheet: Table S8
		Table S8, related to figure 4. Biological processes enriched by the genes in the purple modules in transcriptome.
ONTOLOGY	ID	Description	GeneRatio	BgRatio	pvalue	p.adjust	qvalue	geneID	Count
BP	GO:0001775	cell activation	10/28	345/8624	6.35856e-08	7.55397e-05	4.90613e-05	RC3H1/ABR/BCL6/RARA/SLC11A1/MNDA/LRP1/IL17RA/ZFP36L1/CEBPB	10
BP	GO:0002263	cell activation involved in immune response	6/28	94/8624	4.43302e-07	0.000263321	0.000171021	RC3H1/ABR/BCL6/RARA/SLC11A1/LRP1	6
BP	GO:0001816	cytokine production	8/28	250/8624	8.3847e-07	0.000302707	0.000196601	LITAF/BCL6/PTAFR/RARA/SLC11A1/MEFV/IL17RA/CEBPB	8
BP	GO:0002694	regulation of leukocyte activation	7/28	176/8624	1.07895e-06	0.000302707	0.000196601	RC3H1/ABR/BCL6/RARA/MNDA/ZFP36L1/CEBPB	7
BP	GO:0002683	negative regulation of immune system process	7/28	182/8624	1.35218e-06	0.000302707	0.000196601	RC3H1/ABR/BCL6/RARA/MNDA/ZFP36L1/CEBPB	7
BP	GO:0002695	negative regulation of leukocyte activation	5/28	63/8624	1.52882e-06	0.000302707	0.000196601	RC3H1/ABR/BCL6/MNDA/CEBPB	5
BP	GO:0050865	regulation of cell activation	7/28	190/8624	1.80495e-06	0.000306325	0.000198951	RC3H1/ABR/BCL6/RARA/MNDA/ZFP36L1/CEBPB	7
BP	GO:0045321	leukocyte activation	8/28	287/8624	2.37436e-06	0.000352593	0.000229001	RC3H1/ABR/BCL6/RARA/SLC11A1/MNDA/ZFP36L1/CEBPB	8
BP	GO:0050866	negative regulation of cell activation	5/28	71/8624	2.78183e-06	0.000367201	0.000238489	RC3H1/ABR/BCL6/MNDA/CEBPB	5
BP	GO:1901700	response to oxygen-containing compound	9/28	413/8624	3.71961e-06	0.000416453	0.000270477	NCF1/ABR/LITAF/RARA/SLC11A1/MDM2/LRP1/ZFP36L1/CEBPB	9
BP	GO:0002286	T cell activation involved in immune response	4/28	34/8624	3.85604e-06	0.000416453	0.000270477	RC3H1/BCL6/RARA/SLC11A1	4
BP	GO:0045622	regulation of T-helper cell differentiation	3/28	11/8624	4.97096e-06	0.000461112	0.000299482	RC3H1/BCL6/RARA	3
BP	GO:0001817	regulation of cytokine production	7/28	224/8624	5.40031e-06	0.000461112	0.000299482	LITAF/BCL6/RARA/SLC11A1/MEFV/IL17RA/CEBPB	7
BP	GO:1903706	regulation of hemopoiesis	6/28	144/8624	5.43398e-06	0.000461112	0.000299482	RC3H1/BCL6/RARA/CSF3R/ZFP36L1/CEBPB	6
BP	GO:0031329	regulation of cellular catabolic process	7/28	237/8624	7.83362e-06	0.000594019	0.000385802	RC3H1/MCL1/SLC11A1/MDM2/MEFV/LRP1/ZFP36L1	7
BP	GO:0051249	regulation of lymphocyte activation	6/28	154/8624	8.00742e-06	0.000594019	0.000385802	RC3H1/BCL6/RARA/MNDA/ZFP36L1/CEBPB	6
BP	GO:0046649	lymphocyte activation	7/28	242/8624	8.98531e-06	0.000594019	0.000385802	RC3H1/BCL6/RARA/SLC11A1/MNDA/ZFP36L1/CEBPB	7
BP	GO:0002366	leukocyte activation involved in immune response	5/28	90/8624	9.00029e-06	0.000594019	0.000385802	RC3H1/ABR/BCL6/RARA/SLC11A1	5
BP	GO:0034097	response to cytokine	7/28	248/8624	1.05503e-05	0.000616339	0.000400298	RC3H1/MCL1/ACSL1/SLC11A1/MEFV/ZFP36L1/IFNGR1	7
BP	GO:0002682	regulation of immune system process	9/28	471/8624	1.08879e-05	0.000616339	0.000400298	RC3H1/ABR/BCL6/RARA/SLC11A1/MNDA/CSF3R/ZFP36L1/CEBPB	9
BP	GO:0043370	regulation of CD4-positive, alpha-beta T cell differentiation	3/28	14/8624	1.08949e-05	0.000616339	0.000400298	RC3H1/BCL6/RARA	3
BP	GO:0042110	T cell activation	6/28	170/8624	1.41184e-05	0.000741502	0.000481589	RC3H1/BCL6/RARA/SLC11A1/ZFP36L1/CEBPB	6
BP	GO:0032496	response to lipopolysaccharide	5/28	99/8624	1.43557e-05	0.000741502	0.000481589	ABR/LITAF/RARA/SLC11A1/CEBPB	5
BP	GO:1902105	regulation of leukocyte differentiation	5/28	106/8624	2.0025e-05	0.000894355	0.000580863	RC3H1/BCL6/RARA/ZFP36L1/CEBPB	5
BP	GO:2000514	regulation of CD4-positive, alpha-beta T cell activation	3/28	17/8624	2.02207e-05	0.000894355	0.000580863	RC3H1/BCL6/RARA	3
BP	GO:0002237	response to molecule of bacterial origin	5/28	107/8624	2.09597e-05	0.000894355	0.000580863	ABR/LITAF/RARA/SLC11A1/CEBPB	5
BP	GO:0032943	mononuclear cell proliferation	5/28	108/8624	2.19281e-05	0.000894355	0.000580863	RC3H1/BCL6/SLC11A1/MNDA/CEBPB	5
BP	GO:0046651	lymphocyte proliferation	5/28	108/8624	2.19281e-05	0.000894355	0.000580863	RC3H1/BCL6/SLC11A1/MNDA/CEBPB	5
BP	GO:0009894	regulation of catabolic process	7/28	278/8624	2.21899e-05	0.000894355	0.000580863	RC3H1/MCL1/SLC11A1/MDM2/MEFV/LRP1/ZFP36L1	7
BP	GO:0051241	negative regulation of multicellular organismal process	8/28	391/8624	2.32085e-05	0.000894355	0.000580863	RC3H1/ABR/BCL6/RARA/SLC11A1/MEFV/RGS2/ZFP36L1	8
BP	GO:0051250	negative regulation of lymphocyte activation	4/28	53/8624	2.33375e-05	0.000894355	0.000580863	RC3H1/BCL6/MNDA/CEBPB	4
BP	GO:0042093	T-helper cell differentiation	3/28	18/8624	2.42121e-05	0.000896919	0.000582529	RC3H1/BCL6/RARA	3
BP	GO:0006909	phagocytosis	4/28	55/8624	2.70604e-05	0.000896919	0.000582529	ABR/RARA/SLC11A1/NCF2	4
BP	GO:0070661	leukocyte proliferation	5/28	114/8624	2.84945e-05	0.000896919	0.000582529	RC3H1/BCL6/SLC11A1/MNDA/CEBPB	5
BP	GO:0002287	alpha-beta T cell activation involved in immune response	3/28	19/8624	2.86893e-05	0.000896919	0.000582529	RC3H1/BCL6/RARA	3
BP	GO:0002293	alpha-beta T cell differentiation involved in immune response	3/28	19/8624	2.86893e-05	0.000896919	0.000582529	RC3H1/BCL6/RARA	3
BP	GO:0002294	CD4-positive, alpha-beta T cell differentiation involved in immune response	3/28	19/8624	2.86893e-05	0.000896919	0.000582529	RC3H1/BCL6/RARA	3
BP	GO:0050869	negative regulation of B cell activation	3/28	19/8624	2.86893e-05	0.000896919	0.000582529	RC3H1/BCL6/MNDA	3
BP	GO:1901701	cellular response to oxygen-containing compound	7/28	292/8624	3.04717e-05	0.000904094	0.000587189	NCF1/LITAF/RARA/MDM2/LRP1/ZFP36L1/CEBPB	7
BP	GO:0031331	positive regulation of cellular catabolic process	5/28	116/8624	3.09928e-05	0.000904094	0.000587189	RC3H1/MDM2/MEFV/LRP1/ZFP36L1	5
BP	GO:0050864	regulation of B cell activation	4/28	57/8624	3.12019e-05	0.000904094	0.000587189	RC3H1/BCL6/MNDA/ZFP36L1	4
BP	GO:0043367	CD4-positive, alpha-beta T cell differentiation	3/28	21/8624	3.92066e-05	0.0010832	0.000703511	RC3H1/BCL6/RARA	3
BP	GO:0046637	regulation of alpha-beta T cell differentiation	3/28	21/8624	3.92066e-05	0.0010832	0.000703511	RC3H1/BCL6/RARA	3
BP	GO:0002292	T cell differentiation involved in immune response	3/28	22/8624	4.52984e-05	0.00122306	0.000794348	RC3H1/BCL6/RARA	3
BP	GO:0045619	regulation of lymphocyte differentiation	4/28	63/8624	4.64263e-05	0.00122565	0.000796035	RC3H1/BCL6/RARA/ZFP36L1	4
BP	GO:0002285	lymphocyte activation involved in immune response	4/28	66/8624	5.57986e-05	0.0014104	0.000916021	RC3H1/BCL6/RARA/SLC11A1	4
BP	GO:1903707	negative regulation of hemopoiesis	4/28	66/8624	5.57986e-05	0.0014104	0.000916021	RC3H1/BCL6/RARA/ZFP36L1	4
BP	GO:0035710	CD4-positive, alpha-beta T cell activation	3/28	24/8624	5.92767e-05	0.00143716	0.000933401	RC3H1/BCL6/RARA	3
BP	GO:0043488	regulation of mRNA stability	3/28	24/8624	5.92767e-05	0.00143716	0.000933401	RC3H1/SLC11A1/ZFP36L1	3
BP	GO:0033993	response to lipid	6/28	224/8624	6.70043e-05	0.00159202	0.00103398	ABR/LITAF/RARA/SLC11A1/ZFP36L1/CEBPB	6
BP	GO:0009896	positive regulation of catabolic process	5/28	137/8624	6.8876e-05	0.0016044	0.00104202	RC3H1/MDM2/MEFV/LRP1/ZFP36L1	5
BP	GO:0006954	inflammatory response	6/28	228/8624	7.39422e-05	0.00168929	0.00109716	ABR/BCL6/PTAFR/SLC11A1/MEFV/IL17RA	6
BP	GO:0030099	myeloid cell differentiation	5/28	146/8624	9.32149e-05	0.00208942	0.00135703	BCL6/RARA/CSF3R/ZFP36L1/CEBPB	5
BP	GO:0030888	regulation of B cell proliferation	3/28	28/8624	9.51129e-05	0.00209248	0.00135902	RC3H1/BCL6/MNDA	3
BP	GO:0032945	negative regulation of mononuclear cell proliferation	3/28	29/8624	0.000105857	0.00224568	0.00145852	RC3H1/MNDA/CEBPB	3
BP	GO:0050672	negative regulation of lymphocyte proliferation	3/28	29/8624	0.000105857	0.00224568	0.00145852	RC3H1/MNDA/CEBPB	3
BP	GO:0070664	negative regulation of leukocyte proliferation	3/28	30/8624	0.000117363	0.0024461	0.00158869	RC3H1/MNDA/CEBPB	3
BP	GO:0050776	regulation of immune response	6/28	249/8624	0.000120421	0.00246656	0.00160198	RC3H1/ABR/BCL6/RARA/SLC11A1/MNDA	6
BP	GO:0002252	immune effector process	6/28	252/8624	0.000128628	0.0025251	0.00164	RC3H1/ABR/BCL6/RARA/SLC11A1/LRP1	6
BP	GO:0043487	regulation of RNA stability	3/28	31/8624	0.000129656	0.0025251	0.00164	RC3H1/SLC11A1/ZFP36L1	3
BP	GO:0046634	regulation of alpha-beta T cell activation	3/28	31/8624	0.000129656	0.0025251	0.00164	RC3H1/BCL6/RARA	3
BP	GO:0001818	negative regulation of cytokine production	4/28	83/8624	0.000136977	0.002583	0.0016776	BCL6/RARA/SLC11A1/MEFV	4
BP	GO:0045637	regulation of myeloid cell differentiation	4/28	83/8624	0.000136977	0.002583	0.0016776	RARA/CSF3R/ZFP36L1/CEBPB	4
BP	GO:0032944	regulation of mononuclear cell proliferation	4/28	84/8624	0.000143506	0.00262284	0.00170347	RC3H1/BCL6/MNDA/CEBPB	4
BP	GO:0050670	regulation of lymphocyte proliferation	4/28	84/8624	0.000143506	0.00262284	0.00170347	RC3H1/BCL6/MNDA/CEBPB	4
BP	GO:0061013	regulation of mRNA catabolic process	3/28	33/8624	0.000156693	0.00282047	0.00183183	RC3H1/SLC11A1/ZFP36L1	3
BP	GO:0070663	regulation of leukocyte proliferation	4/28	87/8624	0.000164446	0.00291585	0.00189378	RC3H1/BCL6/MNDA/CEBPB	4
BP	GO:0046632	alpha-beta T cell differentiation	3/28	34/8624	0.000171483	0.00299592	0.00194578	RC3H1/BCL6/RARA	3
BP	GO:0030217	T cell differentiation	4/28	93/8624	0.000212839	0.00366453	0.00238003	RC3H1/BCL6/RARA/ZFP36L1	4
BP	GO:0006897	endocytosis	5/28	177/8624	0.000230554	0.00391284	0.0025413	ABR/RARA/SLC11A1/NCF2/LRP1	5
BP	GO:0050868	negative regulation of T cell activation	3/28	39/8624	0.000259066	0.00429666	0.00279058	RC3H1/BCL6/CEBPB	3
BP	GO:0042113	B cell activation	4/28	98/8624	0.000260403	0.00429666	0.00279058	RC3H1/BCL6/MNDA/ZFP36L1	4
BP	GO:0050727	regulation of inflammatory response	4/28	100/8624	0.000281417	0.00457977	0.00297446	ABR/BCL6/MEFV/IL17RA	4
BP	GO:0045807	positive regulation of endocytosis	3/28	41/8624	0.000300871	0.0047658	0.00309528	ABR/SLC11A1/LRP1	3
BP	GO:1902106	negative regulation of leukocyte differentiation	3/28	41/8624	0.000300871	0.0047658	0.00309528	RC3H1/BCL6/RARA	3
BP	GO:0002521	leukocyte differentiation	5/28	190/8624	0.000320436	0.00498824	0.00323975	RC3H1/BCL6/RARA/ZFP36L1/CEBPB	5
BP	GO:0042100	B cell proliferation	3/28	42/8624	0.000323312	0.00498824	0.00323975	RC3H1/BCL6/MNDA	3
BP	GO:1903038	negative regulation of leukocyte cell-cell adhesion	3/28	43/8624	0.000346806	0.00527207	0.00342409	RC3H1/BCL6/CEBPB	3
BP	GO:0030097	hemopoiesis	6/28	303/8624	0.000350583	0.00527207	0.00342409	RC3H1/BCL6/RARA/CSF3R/ZFP36L1/CEBPB	6
BP	GO:1902532	negative regulation of intracellular signal transduction	5/28	195/8624	0.000361309	0.00530192	0.00344348	MCL1/LITAF/BCL6/MDM2/RGS2	5
BP	GO:0080134	regulation of response to stress	7/28	433/8624	0.000361495	0.00530192	0.00344348	NCF1/ABR/MCL1/BCL6/MDM2/MEFV/IL17RA	7
BP	GO:0098657	import into cell	5/28	196/8624	0.000369938	0.00535959	0.00348093	ABR/RARA/SLC11A1/NCF2/LRP1	5
BP	GO:0050863	regulation of T cell activation	4/28	109/8624	0.000391328	0.00550601	0.00357603	RC3H1/BCL6/RARA/CEBPB	4
BP	GO:0002698	negative regulation of immune effector process	3/28	45/8624	0.000397038	0.00550601	0.00357603	RC3H1/ABR/BCL6	3
BP	GO:0046631	alpha-beta T cell activation	3/28	45/8624	0.000397038	0.00550601	0.00357603	RC3H1/BCL6/RARA	3
BP	GO:0051254	positive regulation of RNA metabolic process	7/28	440/8624	0.000398583	0.00550601	0.00357603	RC3H1/NCF1/LITAF/RARA/SLC11A1/ZFP36L1/CEBPB	7
BP	GO:0002684	positive regulation of immune system process	6/28	315/8624	0.00043175	0.0058131	0.00377548	RC3H1/BCL6/RARA/SLC11A1/MNDA/ZFP36L1	6
BP	GO:0009617	response to bacterium	5/28	203/8624	0.000434806	0.0058131	0.00377548	ABR/LITAF/RARA/SLC11A1/CEBPB	5
BP	GO:0051707	response to other organism	6/28	316/8624	0.000439128	0.0058131	0.00377548	ABR/LITAF/RARA/SLC11A1/IL17RA/CEBPB	6
BP	GO:0043207	response to external biotic stimulus	6/28	317/8624	0.000446605	0.0058131	0.00377548	ABR/LITAF/RARA/SLC11A1/IL17RA/CEBPB	6
BP	GO:0030889	negative regulation of B cell proliferation	2/28	10/8624	0.000450173	0.0058131	0.00377548	RC3H1/MNDA	2
BP	GO:0046636	negative regulation of alpha-beta T cell activation	2/28	10/8624	0.000450173	0.0058131	0.00377548	RC3H1/BCL6	2
BP	GO:0048534	hematopoietic or lymphoid organ development	6/28	321/8624	0.000477519	0.0060765	0.00394655	RC3H1/BCL6/RARA/CSF3R/ZFP36L1/CEBPB	6
BP	GO:0002761	regulation of myeloid leukocyte differentiation	3/28	48/8624	0.000480801	0.0060765	0.00394655	RARA/ZFP36L1/CEBPB	3
BP	GO:1903037	regulation of leukocyte cell-cell adhesion	4/28	116/8624	0.000495863	0.0062009	0.00402734	RC3H1/BCL6/RARA/CEBPB	4
BP	GO:0045580	regulation of T cell differentiation	3/28	50/8624	0.000542487	0.00665652	0.00432326	RC3H1/BCL6/RARA	3
BP	GO:0032674	regulation of interleukin-5 production	2/28	11/8624	0.000549107	0.00665652	0.00432326	RARA/IL17RA	2
BP	GO:0032753	positive regulation of interleukin-4 production	2/28	11/8624	0.000549107	0.00665652	0.00432326	RARA/CEBPB	2
BP	GO:0050777	negative regulation of immune response	3/28	51/8624	0.000575142	0.0069017	0.0044825	RC3H1/ABR/BCL6	3
BP	GO:0002697	regulation of immune effector process	4/28	122/8624	0.000600186	0.00713021	0.00463091	RC3H1/ABR/BCL6/RARA	4
BP	GO:0044093	positive regulation of molecular function	7/28	473/8624	0.000617069	0.0072582	0.00471404	NCF1/ABR/ACSL1/RARA/SLC11A1/MEFV/LRP1	7
BP	GO:1902107	positive regulation of leukocyte differentiation	3/28	53/8624	0.000644172	0.00737014	0.00478674	BCL6/RARA/ZFP36L1	3
BP	GO:0002520	immune system development	6/28	340/8624	0.000648041	0.00737014	0.00478674	RC3H1/BCL6/RARA/CSF3R/ZFP36L1/CEBPB	6
BP	GO:0032634	interleukin-5 production	2/28	12/8624	0.000657605	0.00737014	0.00478674	RARA/IL17RA	2
BP	GO:0038066	p38MAPK cascade	2/28	12/8624	0.000657605	0.00737014	0.00478674	NCF1/ZFP36L1	2
BP	GO:0061014	positive regulation of mRNA catabolic process	2/28	12/8624	0.000657605	0.00737014	0.00478674	RC3H1/ZFP36L1	2
BP	GO:0009607	response to biotic stimulus	6/28	342/8624	0.000668442	0.00742158	0.00482015	ABR/LITAF/RARA/SLC11A1/IL17RA/CEBPB	6
BP	GO:0030098	lymphocyte differentiation	4/28	126/8624	0.000677871	0.00745658	0.00484288	RC3H1/BCL6/RARA/ZFP36L1	4
BP	GO:0051056	regulation of small GTPase mediated signal transduction	4/28	127/8624	0.000698356	0.00761144	0.00494346	ARHGAP26/ABR/BCL6/CYTH4	4
BP	GO:0002822	regulation of adaptive immune response based on somatic recombination of immune receptors built from immunoglobulin superfamily domains	3/28	55/8624	0.000718289	0.00768763	0.00499294	RC3H1/BCL6/SLC11A1	3
BP	GO:0048015	phosphatidylinositol-mediated signaling	3/28	55/8624	0.000718289	0.00768763	0.00499294	NCF1/PTAFR/ZFP36L1	3
BP	GO:0002534	cytokine production involved in inflammatory response	2/28	13/8624	0.00077561	0.00808268	0.00524951	MEFV/IL17RA	2
BP	GO:0032656	regulation of interleukin-13 production	2/28	13/8624	0.00077561	0.00808268	0.00524951	RARA/IL17RA	2
BP	GO:1900015	regulation of cytokine production involved in inflammatory response	2/28	13/8624	0.00077561	0.00808268	0.00524951	MEFV/IL17RA	2
BP	GO:0007159	leukocyte cell-cell adhesion	4/28	131/8624	0.000784716	0.00810645	0.00526496	RC3H1/BCL6/RARA/CEBPB	4
BP	GO:0017148	negative regulation of translation	3/28	57/8624	0.00079764	0.00816893	0.00530553	RC3H1/RARA/ZFP36L1	3
BP	GO:0048017	inositol lipid-mediated signaling	3/28	58/8624	0.000839323	0.00852236	0.00553508	NCF1/PTAFR/ZFP36L1	3
BP	GO:0048568	embryonic organ development	4/28	135/8624	0.000878393	0.00880887	0.00572116	ABR/RARA/ZFP36L1/CEBPB	4
BP	GO:0002819	regulation of adaptive immune response	3/28	59/8624	0.00088237	0.00880887	0.00572116	RC3H1/BCL6/SLC11A1	3
BP	GO:0032616	interleukin-13 production	2/28	14/8624	0.000903063	0.00894032	0.00580654	RARA/IL17RA	2
BP	GO:0071417	cellular response to organonitrogen compound	4/28	139/8624	0.000979727	0.00961914	0.00624741	MDM2/LRP1/ZFP36L1/CEBPB	4
BP	GO:0022408	negative regulation of cell-cell adhesion	3/28	62/8624	0.00101986	0.00988326	0.00641895	RC3H1/BCL6/CEBPB	3
BP	GO:0001974	blood vessel remodeling	2/28	15/8624	0.00103991	0.00988326	0.00641895	ABR/MDM2	2
BP	GO:0002828	regulation of type 2 immune response	2/28	15/8624	0.00103991	0.00988326	0.00641895	BCL6/RARA	2
BP	GO:0032673	regulation of interleukin-4 production	2/28	15/8624	0.00103991	0.00988326	0.00641895	RARA/CEBPB	2
BP	GO:0001819	positive regulation of cytokine production	4/28	142/8624	0.00106096	0.00991732	0.00644107	RARA/SLC11A1/IL17RA/CEBPB	4
BP	GO:0034249	negative regulation of cellular amide metabolic process	3/28	63/8624	0.00106853	0.00991732	0.00644107	RC3H1/RARA/ZFP36L1	3
BP	GO:1903708	positive regulation of hemopoiesis	3/28	63/8624	0.00106853	0.00991732	0.00644107	BCL6/RARA/ZFP36L1	3
BP	GO:0050873	brown fat cell differentiation	2/28	16/8624	0.00118608	0.010923	0.00709421	RGS2/CEBPB	2
BP	GO:0010608	posttranscriptional regulation of gene expression	4/28	149/8624	0.00126878	0.0115488	0.00750068	RC3H1/RARA/SLC11A1/ZFP36L1	4
BP	GO:0022407	regulation of cell-cell adhesion	4/28	150/8624	0.00130064	0.0115488	0.00750068	RC3H1/BCL6/RARA/CEBPB	4
BP	GO:1903311	regulation of mRNA metabolic process	3/28	68/8624	0.00133396	0.0115488	0.00750068	RC3H1/SLC11A1/ZFP36L1	3
BP	GO:0002704	negative regulation of leukocyte mediated immunity	2/28	17/8624	0.00134153	0.0115488	0.00750068	ABR/BCL6	2
BP	GO:0002823	negative regulation of adaptive immune response based on somatic recombination of immune receptors built from immunoglobulin superfamily domains	2/28	17/8624	0.00134153	0.0115488	0.00750068	RC3H1/BCL6	2
BP	GO:0032633	interleukin-4 production	2/28	17/8624	0.00134153	0.0115488	0.00750068	RARA/CEBPB	2
BP	GO:0042092	type 2 immune response	2/28	17/8624	0.00134153	0.0115488	0.00750068	BCL6/RARA	2
BP	GO:0045581	negative regulation of T cell differentiation	2/28	17/8624	0.00134153	0.0115488	0.00750068	RC3H1/BCL6	2
BP	GO:0050766	positive regulation of phagocytosis	2/28	17/8624	0.00134153	0.0115488	0.00750068	ABR/SLC11A1	2
BP	GO:0030100	regulation of endocytosis	3/28	71/8624	0.00151145	0.012918	0.00838994	ABR/SLC11A1/LRP1	3
BP	GO:0042098	T cell proliferation	3/28	72/8624	0.00157375	0.0133544	0.00867336	RC3H1/SLC11A1/CEBPB	3
BP	GO:0000288	nuclear-transcribed mRNA catabolic process, deadenylation-dependent decay	2/28	19/8624	0.00168001	0.0138601	0.00900183	RC3H1/ZFP36L1	2
BP	GO:0002532	production of molecular mediator involved in inflammatory response	2/28	19/8624	0.00168001	0.0138601	0.00900183	MEFV/IL17RA	2
BP	GO:0002820	negative regulation of adaptive immune response	2/28	19/8624	0.00168001	0.0138601	0.00900183	RC3H1/BCL6	2
BP	GO:0045600	positive regulation of fat cell differentiation	2/28	19/8624	0.00168001	0.0138601	0.00900183	ZFP36L1/CEBPB	2
BP	GO:0006402	mRNA catabolic process	3/28	74/8624	0.00170314	0.013954	0.00906279	RC3H1/SLC11A1/ZFP36L1	3
BP	GO:0098609	cell-cell adhesion	5/28	276/8624	0.00173784	0.0141408	0.00918413	RC3H1/BCL6/RARA/ZFP36L1/CEBPB	5
BP	GO:0045620	negative regulation of lymphocyte differentiation	2/28	20/8624	0.00186294	0.0150556	0.00977827	RC3H1/BCL6	2
BP	GO:0043066	negative regulation of apoptotic process	5/28	281/8624	0.00188108	0.0150995	0.00980675	MCL1/BCL6/RARA/MDM2/CEBPB	5
BP	GO:0042130	negative regulation of T cell proliferation	2/28	21/8624	0.00205491	0.0161699	0.010502	RC3H1/CEBPB	2
BP	GO:1903313	positive regulation of mRNA metabolic process	2/28	21/8624	0.00205491	0.0161699	0.010502	RC3H1/ZFP36L1	2
BP	GO:0002573	myeloid leukocyte differentiation	3/28	79/8624	0.00205526	0.0161699	0.010502	RARA/ZFP36L1/CEBPB	3
BP	GO:0043069	negative regulation of programmed cell death	5/28	288/8624	0.00209601	0.016382	0.0106397	MCL1/BCL6/RARA/MDM2/CEBPB	5
BP	GO:1901653	cellular response to peptide	3/28	80/8624	0.00213071	0.0165443	0.0107452	MDM2/LRP1/ZFP36L1	3
BP	GO:1901699	cellular response to nitrogen compound	4/28	177/8624	0.00238912	0.0184303	0.0119701	MDM2/LRP1/ZFP36L1/CEBPB	4
BP	GO:0002460	adaptive immune response based on somatic recombination of immune receptors built from immunoglobulin superfamily domains	3/28	86/8624	0.00261976	0.0199505	0.0129574	RC3H1/BCL6/SLC11A1	3
BP	GO:0006401	RNA catabolic process	3/28	86/8624	0.00261976	0.0199505	0.0129574	RC3H1/SLC11A1/ZFP36L1	3
BP	GO:0045444	fat cell differentiation	3/28	88/8624	0.00279694	0.0211641	0.0137456	RGS2/ZFP36L1/CEBPB	3
BP	GO:0050764	regulation of phagocytosis	2/28	25/8624	0.00291213	0.0218954	0.0142205	ABR/SLC11A1	2
BP	GO:0060548	negative regulation of cell death	5/28	311/8624	0.00293044	0.0218954	0.0142205	MCL1/BCL6/RARA/MDM2/CEBPB	5
BP	GO:0007162	negative regulation of cell adhesion	3/28	91/8624	0.00307634	0.0226999	0.0147431	RC3H1/BCL6/CEBPB	3
BP	GO:0048872	homeostasis of number of cells	3/28	91/8624	0.00307634	0.0226999	0.0147431	RC3H1/BCL6/ZFP36L1	3
BP	GO:0051093	negative regulation of developmental process	5/28	320/8624	0.00331512	0.0243109	0.0157893	RC3H1/ABR/BCL6/RARA/ZFP36L1	5
BP	GO:0031347	regulation of defense response	4/28	195/8624	0.00339186	0.0245827	0.0159659	ABR/BCL6/MEFV/IL17RA	4
BP	GO:0045582	positive regulation of T cell differentiation	2/28	27/8624	0.00339357	0.0245827	0.0159659	BCL6/RARA	2
BP	GO:0050778	positive regulation of immune response	4/28	197/8624	0.00351857	0.0253337	0.0164537	RC3H1/RARA/SLC11A1/MNDA	4
BP	GO:0010942	positive regulation of cell death	4/28	204/8624	0.00398756	0.0285375	0.0185344	MCL1/BCL6/MNDA/LRP1	4
BP	GO:0048609	multicellular organismal reproductive process	4/28	207/8624	0.00420099	0.0298849	0.0194096	BCL6/RARA/RGS2/CEBPB	4
BP	GO:0002367	cytokine production involved in immune response	2/28	31/8624	0.00445987	0.0315376	0.020483	BCL6/SLC11A1	2
BP	GO:1901652	response to peptide	3/28	105/8624	0.00460527	0.0323731	0.0210256	MDM2/LRP1/ZFP36L1	3
BP	GO:0032504	multicellular organism reproduction	4/28	213/8624	0.00465096	0.032502	0.0211093	BCL6/RARA/RGS2/CEBPB	4
BP	GO:0071345	cellular response to cytokine stimulus	4/28	214/8624	0.004729	0.0327921	0.0212977	RC3H1/ACSL1/ZFP36L1/IFNGR1	4
BP	GO:0019751	polyol metabolic process	2/28	32/8624	0.00474767	0.0327921	0.0212977	PTAFR/GK5	2
BP	GO:0080135	regulation of cellular response to stress	4/28	215/8624	0.00480792	0.0330163	0.0214433	NCF1/MCL1/BCL6/MDM2	4
BP	GO:0001892	embryonic placenta development	2/28	33/8624	0.00504386	0.0338749	0.022001	ZFP36L1/CEBPB	2
BP	GO:0045621	positive regulation of lymphocyte differentiation	2/28	33/8624	0.00504386	0.0338749	0.022001	BCL6/RARA	2
BP	GO:0060411	cardiac septum morphogenesis	2/28	33/8624	0.00504386	0.0338749	0.022001	RARA/MDM2	2
BP	GO:0043085	positive regulation of catalytic activity	5/28	354/8624	0.00510391	0.0338749	0.022001	NCF1/ABR/ACSL1/SLC11A1/MEFV	5
BP	GO:0002250	adaptive immune response	3/28	109/8624	0.00511293	0.0338749	0.022001	RC3H1/BCL6/SLC11A1	3
BP	GO:0046578	regulation of Ras protein signal transduction	3/28	109/8624	0.00511293	0.0338749	0.022001	ABR/BCL6/CYTH4	3
BP	GO:0045596	negative regulation of cell differentiation	4/28	219/8624	0.00513256	0.0338749	0.022001	RC3H1/BCL6/RARA/ZFP36L1	4
BP	GO:0008285	negative regulation of cell proliferation	4/28	220/8624	0.00521597	0.0342352	0.022235	RC3H1/BCL6/MNDA/CEBPB	4
BP	GO:0030218	erythrocyte differentiation	2/28	34/8624	0.00534839	0.034532	0.0224277	BCL6/ZFP36L1	2
BP	GO:0036294	cellular response to decreased oxygen levels	2/28	34/8624	0.00534839	0.034532	0.0224277	MDM2/ZFP36L1	2
BP	GO:0071456	cellular response to hypoxia	2/28	34/8624	0.00534839	0.034532	0.0224277	MDM2/ZFP36L1	2
BP	GO:0002443	leukocyte mediated immunity	3/28	111/8624	0.00537897	0.0345417	0.022434	ABR/BCL6/SLC11A1	3
BP	GO:0032649	regulation of interferon-gamma production	2/28	36/8624	0.00598222	0.038209	0.0248159	RARA/SLC11A1	2
BP	GO:0010243	response to organonitrogen compound	4/28	231/8624	0.00619472	0.0393547	0.02556	MDM2/LRP1/ZFP36L1/CEBPB	4
BP	GO:0034101	erythrocyte homeostasis	2/28	37/8624	0.00631142	0.0396718	0.0257659	BCL6/ZFP36L1	2
BP	GO:2001243	negative regulation of intrinsic apoptotic signaling pathway	2/28	37/8624	0.00631142	0.0396718	0.0257659	MCL1/MDM2	2
BP	GO:0022414	reproductive process	5/28	373/8624	0.00636079	0.0397717	0.0258308	BCL6/RARA/RGS2/ZFP36L1/CEBPB	5
BP	GO:0000003	reproduction	5/28	374/8624	0.0064325	0.0400095	0.0259853	BCL6/RARA/RGS2/ZFP36L1/CEBPB	5
BP	GO:0006417	regulation of translation	3/28	119/8624	0.00652615	0.0403805	0.0262262	RC3H1/RARA/ZFP36L1	3
BP	GO:0071495	cellular response to endogenous stimulus	5/28	376/8624	0.00657765	0.0404883	0.0262962	ACSL1/MDM2/LRP1/ZFP36L1/CEBPB	5
BP	GO:0048608	reproductive structure development	3/28	120/8624	0.00667903	0.0409004	0.0265639	RARA/ZFP36L1/CEBPB	3
BP	GO:0061458	reproductive system development	3/28	121/8624	0.00683404	0.0414227	0.0269031	RARA/ZFP36L1/CEBPB	3
BP	GO:0097193	intrinsic apoptotic signaling pathway	3/28	121/8624	0.00683404	0.0414227	0.0269031	MCL1/MDM2/CEBPB	3
BP	GO:0045859	regulation of protein kinase activity	4/28	239/8624	0.00697924	0.0417539	0.0271182	NCF1/ACSL1/SLC11A1/RGS2	4
BP	GO:0032609	interferon-gamma production	2/28	39/8624	0.00699413	0.0417539	0.0271182	RARA/SLC11A1	2
BP	GO:0071453	cellular response to oxygen levels	2/28	39/8624	0.00699413	0.0417539	0.0271182	MDM2/ZFP36L1	2
BP	GO:0003279	cardiac septum development	2/28	40/8624	0.00734753	0.0432122	0.0280653	RARA/MDM2	2
BP	GO:0034341	response to interferon-gamma	2/28	40/8624	0.00734753	0.0432122	0.0280653	SLC11A1/MEFV	2
BP	GO:0050728	negative regulation of inflammatory response	2/28	40/8624	0.00734753	0.0432122	0.0280653	ABR/MEFV	2
BP	GO:0007264	small GTPase mediated signal transduction	4/28	243/8624	0.00739528	0.0432788	0.0281086	ARHGAP26/ABR/BCL6/CYTH4	4
BP	GO:0007283	spermatogenesis	3/28	126/8624	0.00764139	0.0444999	0.0289016	BCL6/RARA/RGS2	3
BP	GO:0045638	negative regulation of myeloid cell differentiation	2/28	42/8624	0.00807818	0.046814	0.0304046	RARA/ZFP36L1	2
BP	GO:0048232	male gamete generation	3/28	129/8624	0.00815188	0.0470118	0.0305331	BCL6/RARA/RGS2	3
BP	GO:0014065	phosphatidylinositol 3-kinase signaling	2/28	43/8624	0.00845532	0.0482929	0.0313651	NCF1/ZFP36L1	2
BP	GO:0030183	B cell differentiation	2/28	43/8624	0.00845532	0.0482929	0.0313651	BCL6/ZFP36L1	2
BP	GO:1903364	positive regulation of cellular protein catabolic process	2/28	44/8624	0.00884026	0.0499036	0.0324113	MDM2/LRP1	2
BP	GO:0034248	regulation of cellular amide metabolic process	3/28	133/8624	0.00886336	0.0499036	0.0324113	RC3H1/RARA/ZFP36L1	3
BP	GO:0034655	nucleobase-containing compound catabolic process	3/28	133/8624	0.00886336	0.0499036	0.0324113	RC3H1/SLC11A1/ZFP36L1	3
MF	GO:0004896	cytokine receptor activity	4/37	55/9676	5.36868e-05	0.0077309	0.00621636	CSF2RB/CSF3R/IL17RA/IFNGR1	4
